# Unique and overlapping behavioral effects of isoform-specific NRXN1 deletions across development

**DOI:** 10.64898/2026.01.22.698702

**Authors:** Amanda E. Friedman, Michele Perni, Josephine Millard, Damjan Karanfilovski, Michael Granato, Philip D. Campbell

## Abstract

Mutations in the human neurexin 1 (NRXN1) gene are associated with neurodevelopmental disorders including autism and schizophrenia. Vertebrate NRXN1 produces three major NRXN1 isoforms, named *α, β*, and *γ*. Human genetic data suggests that deletions located at the 5’ region of the gene disrupting the *α* isoform associate mostly with clinical behavioral deficits. Yet, 3’ deletions that disrupt multiple isoforms have also been identified in clinical cases. Whether deletions that selectively affect specific NRXN1 isoforms result in specific behavioral deficits remains unclear. Here, we show that zebrafish harboring gene deletions that differentially encompass *nrxn1a-α, -β*, and/or *-γ* display both unique and overlapping locomotion, sensorimotor behavior, and social behavior deficits. Combined, our results strongly support a model by which domain selective *nrxn1* deletions predict behavioral phenotypes. Moreover, our results demonstrate compelling relationships between genotype and resulting behavioral phenotypes, providing functional insights into the complexity of NRXN1-associated neuropsychiatric behaviors.
