## Supplemental Table 1 for "Unique and overlapping behavioral effects of isoform-specific NRXN1 deletions across development"

### Sheet: Sheet1
	gRNA1	gRNA2	gRNA3	primer 1	primer 2	primer 3	deletion
nrxn1a-WD	GGAGGTAAAGTCGAAACGGA	ACATATTCGGACGTGATGGA	GATTAGGATGCAGAGTGCAG	AGACACAGCCGTCAATGACAG	GCGTGGCAGAATTACTAATGTAG	CGCAAATGTCGCTGTTGACTCC	nrxn1a:g.24345956_24635491del
nrxn1a-α	CAAGGTGCGATGTGTTTCTC	GGAGGTAAAGTCGAAACGGA	CATCAGTCCATTGCGCTGCA	ACTAACCGGGAGACACGTGAC	CTGACGAAGGTTCCTGGTAACC	GCCAACGAGCAATTAATATTCAGTAC	nrxn1a:g.24342337_24447462delinsGGGTCTT
nrxn1a-β	TTGGAACGCTAGCGCTACAG	GCTGACCCCAAAGTCAGCGG	TCCCACGCCCCCCTGCGGGC	CACGCGCCTCCCTGATGAT	GTACACTCTCAGACCTCAGCC	GGCAAGAGTGGTCAAGTGGTC	nrxn1a:g.24561971_24563024delinsAAACGCTAGCGCTA
nrxn1a-γ	GGGAGGGAAGGCGTAAGCAA	ATTGTTGCCGACGTCCACAT	TGCCCACTTGGATAACCCCT	CAACCTCAAGCGGAGTTGCG	TCTAGTGGGGCAACTTCTTACAC	AAGTCCGCTCTGTCAGATCAA	nrxn1a:g.24619227_24620252del
nrxn1b-WD	GGAGTCCACGAAGACCTCTG	TGATGAAGCCCAGAGCCAGC	GGTGGGCATCGTGGCGGGCG	GTCGGTGTCTTTACAGCTGACG	GCTCTCGTCCACATGGTACGA	GCACGTGTTCTCTGAGCCG	nrxn1b:g.734214_808083del
